# *Trans*-regulation of heterochromatin underlies genetic variation in 3D genome contacts

**DOI:** 10.64898/2025.12.10.693515

**Authors:** Haley J Fortin, Anna Z Struba, Christopher L Baker

## Abstract

Genetic variation drives phenotypic diversity and disease susceptibility. *Trans*-acting genetic variation coordinates genome-wide chromatin changes, yet the molecular mechanisms underlying this regulation remain unclear. Here, we use the power of mouse genetics to investigate how genetic variation at *trans*-acting loci regulates 3D chromatin interactions.

Using HiChIP to map H3K27ac-associated regulatory elements in C57BL/6J and DBA/2J embryonic stem cells (ESCs), we identified 4,962 strain-differential interactions, 71% of which overlapped chromatin accessibility quantitative trait loci (QTL), establishing chromatin interaction variation is predominantly heritable. These differential interactions showed coordinated changes in chromatin state and gene expression, with stronger interactions associated with increased accessibility and transcription. Notably, loci regulated in *trans* exhibited a unique chromatin signature where weaker interactions were enriched for H3K9me3-marked heterochromatin. Analysis of F1 hybrids revealed dominant repressive effects, consistent with heterochromatin-mediated *trans*-regulation. To causally test this mechanism, we generated reciprocal congenic mouse strains carrying a Chr13 *trans*-QTL region. Integrated multiomic profiling of congenic ESC lines demonstrated that this single locus coordinates changes in H3K9me3, H3K27ac, chromatin accessibility, and 3D contact frequency at hundreds of distal targets. Consistent with our expectations, 73-83% of differential interactions at Chr13 *trans*-QTL targets changed in the predicted direction, demonstrating that heterochromatin-mediated *trans*-regulation coordinately regulates hundreds of regulatory loci.

This work establishes heterochromatin formation as a mechanism by which genetic variation at *trans*-acting loci coordinates changes across chromatin accessibility, histone modifications, and 3D genome organization, providing a framework for understanding how early developmental chromatin states could generate phenotypic variation while preserving essential developmental programs.
