## Supplementary Tables S1-S2 for "*Trans*-regulation of heterochromatin underlies genetic variation in 3D genome contacts"

### Sheet: Table S1
Table S1. All primers used for experiments.
Target	Forward/Reverse	Primer Sequence (5' → 3')	Assay	Notes
Sry	Forward	AGCCCTACAGCCACATGATA	Genotyping	Sex; presence of Sry (male)
Sry	Reverse	GTCTTGCCTGTATGTGATGG	Genotyping	Sex; presence of Sry (male)
Internal control	Forward	CTAGGCCACAGAATTGAAAGATCT	Genotyping
Internal control	Reverse	GTAGGTGGAAATTCTAGCATCATCC	Genotyping
rs46198697 B6 genotype	Forward	GAAGGTGACCAAGTTCATGCTCCAGAGCCTAGAGTAGCGGCT	Genotyping; KASP	Chr13 56,094,439
rs46198697 D2 genotype	Forward	GAAGGTCGGAGTCAACGGATTCAGAGCCTAGAGTAGCGGCC	Genotyping; KASP	Chr13 56,094,439
rs46198697 common	Reverse	GCTGCCCAGCGCTGTTCTCA	Genotyping; KASP	Chr13 56,094,439
rs30026122_ B6 genotype	Forward	GAAGGTGACCAAGTTCATGCTCAGGTTGACCATATTTCTAGAGCTG	Genotyping; KASP	Chr13 60,418,153
rs30026122D2 genotype	Forward	GAAGGTCGGAGTCAACGGATTGCAGGTTGACCATATTTCTAGAGCTA	Genotyping; KASP	Chr13 60,418,153
rs30026122common	Reverse	ACCCAATGCAACAGGGACATGTCA	Genotyping; KASP	Chr13 60,418,153
Zfp951 anchor	Reverse	tcctggccattcccgagtta	3C-qPCR	3C-qPCR/Digestion efficiency
Zfp951 +102	Reverse	tcccatggtgttgctcaagg	3C-qPCR	3C-qPCR/Digestion efficiency
Zfp951 +128	Reverse	gtgcaagaggagctgggaat	3C-qPCR	3C-qPCR/Digestion efficiency
Zfp951 +177	Reverse	catagccaagccttgacggt	3C-qPCR	3C-qPCR/Digestion efficiency
Zfp951 Taqman probe	Forward	agcacgtggatccacacaccaga	3C-qPCR	Probe: 5' FAM → 3' BHQ1
Zfp951 anchor	Forward	cggtgaaggcttggctatgt	3C-qPCR	Digestion efficiency
Zfp951 +102	Forward	tggcgttccctctaaccctt	3C-qPCR	Digestion efficiency
Zfp951 +128	Forward	gccagtattctcctgacagtct	3C-qPCR	Digestion efficiency
Zfp951 +177	Forward	tgtcagtgaataggcagcact	3C-qPCR	Digestion efficiency
Zfp951 +155	Reverse	TCCCTTGTGTTTCTGTAGTGCA	3C-qPCR	3C-qPCR/Digestion efficiency
Zfp951 +155	Forward	GGTCCACAACTGCATCTTCC	3C-qPCR	Digestion efficiency
Gapdh anchor	Forward	ACATGTTTGAGACACGTGCTTGT	3C-qPCR	3C-qPCR/Digestion efficiency
Gapdh test site	Forward	TGTATGCATCAGGAAGTTCATGTTT	3C-qPCR	3C-qPCR/Digestion efficiency
Gapdh Taqman probe	Reverse	CTCCATGGTGCATGCGTGCTCC	3C-qPCR	Probe: 5' FAM → 3' BHQ1
Gapdh anchor	Reverse	TGCAGAGGAGATAGGCACAC	3C-qPCR	Digestion efficiency
Gapdh test site	Reverse	TTGGACTTTCTAGGGTGGGA	3C-qPCR	Digestion efficiency
Manbal -31	Forward	TTACCCCCTCTCCTGGTGAG	3C-qPCR	3C-qPCR
Manbal -31	Reverse	ACCACAGGAATGTTGCCTCT	3C-qPCR	3C-qPCR/Digestion efficiency
Manbal anchor	Forward	AGGCTCTCAACTGGGAAAGA	3C-qPCR	3C-qPCR
Manbal Taqman probe	Reverse	ATACTGTTGTATATGACCATGTGTGGCCCT	3C-qPCR	Probe: 5' FAM → 3' BHQ1
Manbal anchor	Reverse	TTCACCCTGGACTTTTGCCT	3C-qPCR	3C-qPCR/Digestion efficiency
Manbal +72	Forward	TCGCAGCCTCTtgacattgt	3C-qPCR	3C-qPCR
Manbal +72	Reverse	tcagcaagatttcacacacaca	3C-qPCR	3C-qPCR/Digestion efficiency
Manbal +90	Forward	TCCACTCACATGAAGCTGCA	3C-qPCR	3C-qPCR
Manbal +90	Reverse	tcagctccCCTAAACTACCT	3C-qPCR	3C-qPCR/Digestion efficiency
Manbal +103	Forward	cagggacctcttcctctgga	3C-qPCR	3C-qPCR
Manbal +103	Reverse	GGGGAAGTCAAGCAGGCTTT	3C-qPCR	3C-qPCR/Digestion efficiency
Bicc1 -108	Forward	AGCATGGGTAAAGAAAGGCA	3C-qPCR	3C-qPCR
Bicc1 -108	Reverse	AACGTCCTGTGGCAAAGAGC	3C-qPCR	3C-qPCR/Digestion efficiency
Bicc1 anchor	Forward	acctggacatgagagccgta	3C-qPCR	3C-qPCR
Bicc1 Taqman probe	Reverse	AGGCTCAATACTTATtgttggggccggc	3C-qPCR	Probe: 5' FAM → 3' BHQ1
Bicc1 anchor	Reverse	CTCTTCCAGTGGGGCTCAAT	3C-qPCR	3C-qPCR/Digestion efficiency
Bicc1 +33	Forward	TTTGGGAGTTCGGCATCACT	3C-qPCR	3C-qPCR
Bicc1 +33	Reverse	TTCACATGCCTCTCCTGCAG	3C-qPCR	3C-qPCR/Digestion efficiency
Bicc1 +83	Forward	ACCTCATATTTGCACAGGGC	3C-qPCR	3C-qPCR
Bicc1 +83	Reverse	TCATCCGAAGACTCCCCACA	3C-qPCR	3C-qPCR/Digestion efficiency

### Sheet: Table S2
Table S2. Bacterial Artificial Chromosomes (BACs) used as PCR controls for 3C-qPCR.
BAC Common Name	Name of Clone	Catalog #	Vendor
Zfp951	RP23-110N12	RP23-110N12	BACPAC Genomics
Gapdh	RP23-410F11	RP23-410F11	BACPAC Genomics
Manbal	RP23-264F3	RP23-264F3	BACPAC Genomics
Bicc1	RP23-114A9	RP23-114A9	The Jackson Laboratory, Molecular Biology Services
